# Sub-chronic peripheral CB1R inhibition enhances cognitive performance and induces hippocampal synaptic plasticity changes in naïve mice

**DOI:** 10.1101/2023.11.21.567995

**Authors:** Araceli Bergadà-Martínez, Lucía de los Reyes-Ramírez, Sara Martínez-Torres, Irene Martínez- Gallego, Rafael Maldonado, Antonio Rodríguez-Moreno, Andrés Ozaita

**Affiliations:** Laboratory of Neuropharmacology-NeuroPhar, Department of Medicine and Life Sciences, Universitat Pompeu Fabra, Barcelona, Spain; Laboratory of Cellular Neuroscience and Plasticity, Department of Physiology, Anatomy and Cell Biology, University Pablo de Olavide, Seville, Spain; IMIM Hospital del Mar Research Institute, Barcelona, Spain

**Author notes:** Corresponding author: Andrés Ozaita, Laboratori de Neurofarmacologia, Facultat de Ciències de la Salut i de la Vida, Universitat Pompeu Fabra, Parc de Recerca Biomèdica de Barcelona, C/Doctor Aiguader 88, 08003 Barcelona, Spain.

**Keywords:** peripheral-to-central, cannabinoid type-1 receptor, cognitive enhancement, hippocampal synaptic plasticity

## Abstract

**Background and Purpose:** The peripheral contribution to brain function and cognitive performance is far from understood. Cannabinoid type-1 receptor (CB1R) is classically pictured in the central nervous system to have such a role. We previously demonstrated a novel mechanism where the acute peripheral CB1R inhibition in mice prolongs memory persistence. Here, we take advance of the repeated exposure to the peripherally-restricted CB1R antagonist to further reveal cognitive improvements and the hippocampal mechanisms involved.

**Experimental Approach:** We evaluated in young adult male and female mice the behavioural consequences of a sub-chronic treatment with AM6545. Moreover, an unbiased transcriptomic analysis, as well as electrophysiological and biochemical studies, were performed in the hippocampus of treated mice to elucidate the central cellular and molecular consequences of such peripheral approach.

**Key Results:** Sub-chronic inhibition of peripheral CB1R with AM6545 resulted in enhanced memory in low and high arousal conditions. Moreover, executive function was facilitated after repeated AM6545 administration, further strengthening the cognitive improving properties of peripheral CB1R inhibition. Transcriptional analysis of hippocampal synaptoneurosomes from treated male and female mice revealed a sex-dependent modulation of synaptic transcripts by AM6545. Notably, AM6545 occluded long-term potentiation in CA3-CA1 synapses while enhancing input-output relation. This was accompanied by an increase in the hippocampal expression of *Bdnf* and *Ngf*.

**Conclusion and Implications:** Our results show that peripheral CB1R inhibition contributes to the modulation of memory persistence, executive function, and hippocampal synaptic plasticity in mice, further indicating that peripheral CB1R could act as a target for a novel class of nootropic compounds.

**What is already known?:**

- Acute peripheral CB1R inhibition enhances object-recognition memory persistence in mice.
- Such enhancement occurs through a noradrenergic mechanism involving the vagus nerve.

**What does this study add?:**

- Peripheral CB1R inhibition modifies synaptoneurosomal transcriptome in the hippocampus of mice.
- No tolerance and no side effects were observed after peripheral CB1R inhibition.

**What is the clinical significance?:**

- Peripheral CB1R inhibition may function as a novel strategy for cognitive improvement.
