## Supplementary Table 1 for "Sub-chronic peripheral CB1R inhibition enhances cognitive performance and induces hippocampal synaptic plasticity changes in naïve mice"

### Sheet: Males_DGE
ensembl_gene_id	baseMean	log2FoldChange	padj	external_gene_name
ENSMUSG00000038495	575.83	0.549853	0.0674683	Otud7b
ENSMUSG00000039985	100.043	-1.27119	0.0254185	Sinhcaf
ENSMUSG00000047793	44.4396	-1.20585	0.0963926	Sned1
ENSMUSG00000095675	14.9981	-21.3809	1.50763e-08	Ccl21b
ENSMUSG00000109941	18.6771	-21.6888	1.43221e-08	Exosc6

### Sheet: Females_DGE
ensembl_gene_id	baseMean	log2FoldChange	padj	external_gene_name
ENSMUSG00000006930	2259.72	0.525919	0.0377365	Hap1
ENSMUSG00000009907	1161.39	0.442754	0.0719658	Vps4b
ENSMUSG00000015127	629.794	0.489392	0.0926274	Unkl
ENSMUSG00000020713	60.0368	6.50154	0.0958424	Gh
ENSMUSG00000021342	65.3709	6.06005	0.0795048	Prl
ENSMUSG00000025234	974.812	0.484632	0.0874164	Arih1
ENSMUSG00000025551	352.748	0.465518	0.0778798	Fgf14
ENSMUSG00000025907	1651.67	0.41031	0.0958424	Rb1cc1
ENSMUSG00000026082	345.22	0.58634	0.0687974	Rev1
ENSMUSG00000027665	777.06	0.582821	0.0396947	Pik3ca
ENSMUSG00000030322	218.666	0.678672	0.0155109	Mbd4
ENSMUSG00000034825	4436.9	0.344288	0.0673918	Nrip3
ENSMUSG00000037286	303.871	0.554057	0.079004	Stag1
ENSMUSG00000039410	418.835	0.743539	0.0686648	Prdm16
ENSMUSG00000039831	123.597	0.681984	0.0926274	Arhgap29
ENSMUSG00000040964	769.438	1.06094	0.00486398	Arhgef10l
ENSMUSG00000048410	138.165	0.943501	0.0751434	Zfp407
ENSMUSG00000102748	212.566	0.788587	0.0885281	Pcdhgb2
ENSMUSG00000001418	1819.72	-0.398875	0.0871162	Glmp
ENSMUSG00000002496	1512.66	-0.655918	0.0487968	Tsc2
ENSMUSG00000005442	679.293	-1.05306	0.0155109	Cic
ENSMUSG00000007892	2129.54	-0.574422	0.0536308	Rplp1
ENSMUSG00000009927	1347.07	-0.541576	0.0303851	Rps25
ENSMUSG00000013033	4508.53	-0.579652	0.0874164	Adgrl1
ENSMUSG00000014294	1706.35	-0.572474	0.0535093	Ndufa2
ENSMUSG00000016427	1194.32	-0.507542	0.0719658	Ndufa1
ENSMUSG00000018585	1000.22	-0.491524	0.0536308	Atox1
ENSMUSG00000018707	4818.06	-0.581851	0.0561938	Dync1h1
ENSMUSG00000019039	1535.17	-0.489244	0.0550018	Dalrd3
ENSMUSG00000020163	3379.56	-0.552781	0.0312472	Uqcr11
ENSMUSG00000020262	690.945	-0.491749	0.061517	Adarb1
ENSMUSG00000020377	172.916	-0.817233	0.0947812	Ltc4s
ENSMUSG00000020431	7057.97	-0.436991	0.0838046	Adcy1
ENSMUSG00000021290	899.691	-0.542255	0.089126	Atp5mpl
ENSMUSG00000021520	2306.8	-0.400732	0.0686648	Uqcrb
ENSMUSG00000021606	1350.59	-0.455576	0.0687974	Ndufs6
ENSMUSG00000022450	1642.95	-0.465335	0.0958424	Ndufa6
ENSMUSG00000023020	2297.51	-0.460533	0.0778798	Cox14
ENSMUSG00000024208	1104.54	-0.50511	0.0958424	Uqcc2
ENSMUSG00000024472	219.716	-0.956635	0.0686648	Dcp2
ENSMUSG00000025362	691.397	-0.583817	0.0303851	Rps26
ENSMUSG00000025739	293.858	-0.738998	0.0561938	Gng13
ENSMUSG00000026473	5845.47	-0.368293	0.0947812	Glul
ENSMUSG00000026565	206.096	-0.799651	0.0135418	Pou2f1
ENSMUSG00000026883	643.11	-0.753663	0.0438269	Dab2ip
ENSMUSG00000027087	483.98	-0.794544	0.0135418	Itgav
ENSMUSG00000027133	1165.59	-0.51944	0.0561938	Nop10
ENSMUSG00000027422	874.833	-0.574132	0.091042	Rrbp1
ENSMUSG00000028234	588.552	-0.689467	0.0750564	Rps20
ENSMUSG00000028648	2697.83	-0.434553	0.0687974	Ndufs5
ENSMUSG00000028868	236.425	-0.710003	0.0984971	Wasf2
ENSMUSG00000028998	509.509	-0.629006	0.0303851	Tomm7
ENSMUSG00000029723	3007.02	-0.475326	0.0561938	Tsc22d4
ENSMUSG00000030579	667.121	-0.562664	0.0881722	Tyrobp
ENSMUSG00000031765	6878.04	-0.580793	0.079004	Mt1
ENSMUSG00000031827	835.372	-0.74874	0.0151962	Cotl1
ENSMUSG00000032011	950.592	-0.988911	0.0377365	Thy1
ENSMUSG00000032330	3779.88	-0.564322	0.089126	Cox7a2
ENSMUSG00000032560	445.523	-0.747377	0.0171478	Dnajc13
ENSMUSG00000033307	3157.96	-0.491799	0.0751434	Mif
ENSMUSG00000033768	1048.39	-0.894286	0.0155109	Nrxn2
ENSMUSG00000033943	554.833	-0.482449	0.0958424	Mga
ENSMUSG00000034868	3726.32	-0.422588	0.0854488	Myl12b
ENSMUSG00000034892	1071.25	-0.697367	0.0135418	Rps29
ENSMUSG00000035885	13426.2	-0.70211	0.0155109	Cox8a
ENSMUSG00000036751	5056.94	-0.597829	0.0536308	Cox6b1
ENSMUSG00000037625	293.295	-0.736174	0.0550018	Cldn11
ENSMUSG00000038690	2168.2	-0.601852	0.0520908	Atp5j2
ENSMUSG00000038717	2350.33	-0.446249	0.0874164	Atp5l
ENSMUSG00000038738	3413.08	-0.686421	0.0480119	Shank1
ENSMUSG00000039001	605.366	-0.504036	0.099008	Rps21
ENSMUSG00000039262	3207.59	-0.541877	0.0715792	Prrc2b
ENSMUSG00000039481	89.339	-1.17406	0.000657798	Nrtn
ENSMUSG00000040260	240.837	-0.645096	0.0438269	Daam2
ENSMUSG00000040424	392.039	-0.678594	0.0858619	Hipk4
ENSMUSG00000040824	900.024	-0.427148	0.0958424	Snrpd2
ENSMUSG00000040883	822.154	-0.432116	0.0881722	Tmem205
ENSMUSG00000040952	1998.1	-0.567697	0.0550018	Rps19
ENSMUSG00000041073	585.078	-0.775699	0.0234154	Nacad
ENSMUSG00000041697	136.677	-1.04528	0.0303851	Cox6a1
ENSMUSG00000041841	994.698	-0.672991	0.0874164	Rpl37
ENSMUSG00000041936	917.946	-0.580799	0.0958424	Agrn
ENSMUSG00000042050	275.508	-0.537759	0.0536308	Dync2i1
ENSMUSG00000042541	971.494	-0.444716	0.0550018	Sem1
ENSMUSG00000042747	668.59	-0.695303	0.0536308	Krtcap2
ENSMUSG00000042851	281.426	-0.570117	0.0541441	Zc3h6
ENSMUSG00000043633	207.222	-0.739543	0.0686648	Fam221b
ENSMUSG00000043866	987.905	-0.586779	0.0358975	Taf10
ENSMUSG00000045482	1113.88	-0.500272	0.0536308	Trrap
ENSMUSG00000045886	256.397	-1.04656	9.46902e-06	Pam16l
ENSMUSG00000046229	685.587	-0.625737	0.0403309	Scand1
ENSMUSG00000046330	959.319	-0.573818	0.0536308	Rpl37a
ENSMUSG00000049517	1176.33	-0.666524	0.0715792	Rps23
ENSMUSG00000050856	866.134	-0.510772	0.0550018	Atp5k
ENSMUSG00000052040	3599.05	-0.469694	0.0919435	Klf13
ENSMUSG00000052707	365.56	-0.703302	0.0561938	Tnrc6a
ENSMUSG00000054312	780.787	-0.487133	0.0874164	Mrps21
ENSMUSG00000054428	3726.3	-0.439544	0.098614	Atpif1
ENSMUSG00000055320	134.861	-0.753671	0.0686648	Tead1
ENSMUSG00000055839	3025.67	-0.512121	0.0561938	Elob
ENSMUSG00000057322	713.802	-0.550626	0.0546221	Rpl38
ENSMUSG00000057841	1247.96	-0.54615	0.0802934	Rpl32
ENSMUSG00000057863	731.354	-0.510868	0.0915212	Rpl36
ENSMUSG00000058239	657.316	-0.550841	0.0959128	Usf2
ENSMUSG00000058546	1585.65	-0.476838	0.0686648	Rpl23a
ENSMUSG00000058600	810.335	-0.52751	0.0535093	Rpl30
ENSMUSG00000059070	1540.16	-0.544427	0.0715792	Rpl18
ENSMUSG00000060032	1487.46	-0.541087	0.0686648	H2aj
ENSMUSG00000061518	5437.07	-0.478082	0.0962738	Cox5b
ENSMUSG00000062382	599.498	-0.512861	0.0687974	Ftl1-ps1
ENSMUSG00000063457	1100.9	-0.498386	0.0947812	Rps15
ENSMUSG00000064345	45208.5	-0.655556	0.0487968	mt-Nd2
ENSMUSG00000064354	104158	-0.59906	0.0958424	mt-Co2
ENSMUSG00000064360	2583.07	-0.761644	0.0303851	mt-Nd3
ENSMUSG00000064363	114031	-0.55045	0.0958424	mt-Nd4
ENSMUSG00000066036	1562.41	-0.679909	0.0438269	Ubr4
ENSMUSG00000066440	142.806	-0.860481	0.0186427	Zfyve26
ENSMUSG00000067288	425.624	-0.763714	0.0303851	Rps28
ENSMUSG00000067847	968.336	-0.610275	0.0550018	Romo1
ENSMUSG00000068240	1696.93	-0.610022	0.0686782	Gm11808
ENSMUSG00000068523	655.48	-0.605049	0.0536308	Gng5
ENSMUSG00000070858	451.602	-0.598431	0.0686648	Gm1673
ENSMUSG00000072772	2385.85	-0.460054	0.0715792	Grcc10
ENSMUSG00000078350	244.058	-0.579791	0.0687974	Smim1
ENSMUSG00000078584	705.048	-0.712541	0.0686648	AU022252
ENSMUSG00000079523	591.902	-0.868408	0.0176701	Tmsb10
ENSMUSG00000090061	348.105	-0.636291	0.079004	Nwd2
ENSMUSG00000090236	47.2904	-1.08265	0.091042	Car15
ENSMUSG00000090247	785.119	-0.441075	0.0561938	Bloc1s1
ENSMUSG00000090733	387.57	-0.667816	0.0546221	Rps27
ENSMUSG00000093674	2899.07	-0.572581	0.079004	Rpl41
